# A high-quality, chromosome-scale genome assembly of the shade-tolerant wild rice, *Oryza granulata*

**DOI:** 10.64898/2026.04.28.721348

**Authors:** Fen Zhang, Yue-hong Yang, Wei Li, Cong Shi, Xun-ge Zhu, Li-zhi Gao

## Abstract

*Oryza granulata* Nees et Arn. ex Watt, a diploid wild rice (GG genome), possesses exceptional shade tolerance and is a key genetic resource for rice improvement. However, previous genome assemblies lacked continuity and completeness. Here we present a chromosome-scale reference genome of *O. granulata* using PacBio SMRT (113×), Hi-C (95×), and Illumina sequencing. The final assembly is ∼764.24 Mb, with a scaffold N50 of ∼59.32 Mb, and ∼96.47% of the sequence anchored to 12 chromosomes. BUSCO completeness is ∼98.6%. We annotated ∼42,064 protein-coding genes, of which ∼95.39% were functionally annotated, along with ∼73.46% repetitive elements. The genome assembly and raw sequencing data are available at NGDC (PRJCA061980), NGDC GSA (CRA041662), and NGDC GWH (GWHISVE00000000.1). This high-quality genome will serve as a fundamental resource for evolutionary genomics, conservation biology, and breeding of shade-tolerant rice cultivars.
