## Supplementary material for "A high-quality, chromosome-scale genome assembly of the shade-tolerant wild rice, *Oryza granulata*": Supplementary Tables.xlsx

### Sheet: Supplementary Table 1
Supplementary Table 1 Summary of sequencing data for the Oryza granulata genome.
Sequence type	Samples	Average read length (bp)	Raw data (Gb)	Raw reads number	Depth (×)
PacBio SMRT	Young leaves	11536	6.796	589106	113.6
PacBio SMRT	Young leaves	11432	6.114	534787
PacBio SMRT	Young leaves	11310	5.163	456469
PacBio SMRT	Young leaves	11393	5.546	486766
PacBio SMRT	Young leaves	11320	5.102	450665
PacBio SMRT	Young leaves	11374	5.563	489083
PacBio SMRT	Young leaves	11340	5.049	445216
PacBio SMRT	Young leaves	11319	4.342	383613
PacBio SMRT	Young leaves	11274	4.919	436280
PacBio SMRT	Young leaves	11213	4.58	408441
PacBio SMRT	Young leaves	11300	5.551	491241
PacBio SMRT	Young leaves	11210	4.776	426036
PacBio SMRT	Young leaves	11304	5.042	446008
PacBio SMRT	Young leaves	11518	6.557	569295
PacBio SMRT	Young leaves	13333	6.679	500894
PacBio SMRT	Young leaves	13026	4.984	382591
Hi-C	Young leaves	100	73	729423950	95.5
Illumina	Young leaves	100	11.536	114226098	134.9
Illumina	Young leaves	100	18.5	184993626
Illumina	Young leaves	100	16.958	169578696
Illumina	Young leaves	150	19.45	129672412
Illumina	Young leaves	150	18.198	121325818
Illumina	Young leaves	150	18.386	122579662
RNA-seq	Panicles at the booting stage	126	4.8	38237710
RNA-seq	Panicles when flowering	126	4.3	34488012
RNA-seq	Panicles at the grain-filling stage	126	5.4	42933836
RNA-seq	Flag leaves	126	5.2	41285406
RNA-seq	Stem	126	5.4	42921936
RNA-seq	Shoots of seedlings	126	5	39792462
RNA-seq	Roots of seedlings	126	4.9	39058914

### Sheet: Supplementary Table 2
Supplementary Table 2 Statistics of the O. granulata genome assembly.
Stat type	Contig length	Contig number	Gap number
Contig N50	1218228	194	0
Contig N90	316777	659	0
Longest	4945600	1	0
Length>=1kb	764096621	1485	0
Length>=2kb	764069628	1467	0
Length>=5kb	763937969	1430	0
Length>=10kb	763425001	1361	0
Length>=25kb	760624006	1193	0
Length>=50kb	757162817	1092	0
Total	764103679	1502	0

### Sheet: Supplementary Table 3
Supplementary Table 3 Statistics of chromosome-anchored contigs in the O. granulata genome.																									Supplementary Table 3 Statistics of chromosome-anchored contigs in the O. granulata genome.
Number	Chr ID	Length (bp)																							Number	Chr ID	Length (bp)
1	Chr01	67010591																							1	Chr01	67010591
2	Chr02	52355115																							2	Chr02	52355115
3	Chr03	80198168																							3	Chr03	80198168
4	Chr04	78164430																							4	Chr04	78164430
5	Chr05	76458118																							5	Chr05	76458118
6	Chr06	65164282																							6	Chr06	65164282
7	Chr07	59318324																							7	Chr07	59318324
8	Chr08	58099665																							8	Chr08	58099665
9	Chr09	57438244																							9	Chr09	57438244
10	Chr10	53163724																							10	Chr10	53163724
11	Chr11	50616359																							11	Chr11	50616359
12	Chr12	39258216																							12	Chr12	39258216
Chromosome size		737245236																							Chromosome size		737245236
Total Genome Size		764240925																							Total Genome Size		764240925
Chromosome anchoring rate	0.964676																								Chromosome anchoring rate	0.964676

### Sheet: Supplementary Table 4
Supplementary Table 4 The quality of O. granulata genome assembly assessed by BUSCO.
Assembly
Type	Number	Rate (%)
Complete BUSCOs	1591	98.6
Complete and single-copy BUSCOs	1544	95.7
Complete and duplicated BUSCOs	47	2.9
Fragmented BUSCOs	7	0.4
Missing BUSCOs	16	1
Annotation
Complete BUSCOs	1507	93.3
Complete and single-copy BUSCOs	1458	90.3
Complete and duplicated BUSCOs	49	3
Fragmented BUSCOs	70	4.3
Missing BUSCOs	37	2.4

### Sheet: Supplementary Table 5
Supplementary Table 5 Statistics of repeat sequences in the O. granulata genome.
Class	Count	Repeat Size (bp)	Percentage of sequence (%)
Class I: Retroelements
LTR retrotransposon
Ty1/Copia	30365	29417365	3.85
Gypsy/DIRS1	192433	204222403	26.73
Other	251709	195800403	25.62
Non-LTR retrotransposon
SINEs	676	269325	0.04
LINEs	5154	3821526	0.5
Class II DNA transposons
Mutator	41343	22200854	2.91
Tc1-Mariner	45233	11870947	1.55
PIF_Harbinger	26086	10391799	1.36
Other-TIR	45729	20198384	2.64
helitron	141354	50894751	6.66
Unknown	15440	5444840	0.71
Total Tes	795522	554532597	72.57
SSR
Simple repeats	86616	6153284	0.81
Low complexity	10761	585622	0.08
Total Repeats	892899	561271503	73.46

### Sheet: Supplementary Table 6
Supplementary Table 6 Functional annotation of protein-coding genes in the O. granulata genome.
Databases	Count	Percentage
InterPro	36706	0.872623
Pfam	28232	0.671168
NR	36270	0.862258
GO	11775	0.279931
SwissProt	23335	0.55475
KEGG	13096	0.311335
Total annotated gene numbers	42064	0.953927

### Sheet: Supplementary Table 7
Supplementary Table 7 Genome assembly statistics for Oryza species and an outgroup for comparative genomic analyses.
Number	Species	Genome type	Assembly size (Bp)	Contig N50 (Bp)	Scaffold N50 (Bp)	Contig N90 (Bp)	Scaffold N90 (Bp)	GC content (%)	References
1	O. sativa L. spp. Japonica var Nipponbare	AA	384532735	30687345	30687345	24151518	24151518	43.54	this study
2	O. rufipogon	AA	399399123	32925051	32925051	26196516	26196516	44.02	this study
3	O. glaberrima	AA	352346713	431520	25587651	71485	20003596	42.88	Ma, X. et al. Whole‐genome de novo assemblies reveal extensive structural variations and dynamic organelle‐to‐nucleus DNA transfers in African and Asian rice. The Plant Journal 104, 596–612 (2020).
4	O. barthii	AA	349748124	717765	25666139			42.91	Ma, X. et al. Whole‐genome de novo assemblies reveal extensive structural variations and dynamic organelle‐to‐nucleus DNA transfers in African and Asian rice. The Plant Journal 104, 596–612 (2020).
5	O. glumaepatula	AA	393766780	14183161	32594666	7938410	24463278	44.08	Long, W. et al. Genome evolution and diversity of wild and cultivated rice species. Nat Commun 15, 9994 (2024)
6	O. longistaminata	AA	351358703	14145602	27931229	6476493	23514480	43.26	Guo, D. et al. A pangenome reference of wild and cultivated rice. Nature (2025) doi:10.1038/s41586-025-08883-6
7	O. meridionalis	AA	394484265	25830323	30781932	14625684	24137146	43.35	Guo, D. et al. A pangenome reference of wild and cultivated rice. Nature (2025) doi:10.1038/s41586-025-08883-6
8	O. nivara	AA	365943314	247523	27222618	45174	19832538	43.38	Ma, X. et al. Whole‐genome de novo assemblies reveal extensive structural variations and dynamic organelle‐to‐nucleus DNA transfers in African and Asian rice. The Plant Journal 104, 596–612 (2020).
9	O. punctata	BB	393816603	34980	31244610	9152	26294017	42.83	Zhou, Y. et al. Pan-genome inversion index reveals evolutionary insights into the subpopulation structure of Asian rice. Nat Commun 14, 1567 (2023).
10	O. officinalis	CC	605710500	42854673	50492821	11886332	39364247	44.38	Long, W. et al. Genome evolution and diversity of wild and cultivated rice species. Nat Commun 15, 9994 (2024).
11	O. australiensis	EE	903308294	71184568	78159975	46985021	56392226	44.97	Long, W. et al. Genome evolution and diversity of wild and cultivated rice species. Nat Commun 15, 9994 (2024).
12	O. brachyantha	FF	276280296	21555128	22891426	16349265	16577303	41.59	Long, W. et al. Genome evolution and diversity of wild and cultivated rice species. Nat Commun 15, 9994 (2024).
13	O. granulata	GG	764240925	59318324	59318324	50616359	50616359	46.28	this study
14	Leersia perrieri	Outgroup	266687832	42799	22540073	11939	15557830	42.63	https://www.gramene.org/
